# Combining different CRISPR nucleases for simultaneous knock-in and base editing prevents translocations in multiplex-edited CAR T cells

**DOI:** 10.1101/2022.11.11.516008

**Authors:** Viktor Glaser, Christian Flugel, Jonas Kath, Weijie Du, Vanessa Drosdek, Clemens Franke, Maik Stein, Axel Pruß, Michael Schmueck-Henneresse, Hans-Dieter Volk, Petra Reinke, Dimitrios L. Wagner

## Abstract

Multiple genetic modifications may be required to develop potent off-the-shelf chimeric antigen receptor (CAR) T cell therapies. Conventional CRISPR-Cas nucleases install sequence-specific DNA double-strand breaks (DSBs), enabling gene knock-out (KO) or targeted transgene knock-in (KI). However, simultaneous DSBs provoke a high rate of genomic rearrangements which may impede the safety of the edited cells. Here, we combine a non-viral CRISPR-Cas9 nuclease-assisted KI and Cas9-derived base editing technology for DSB free KOs within a single intervention. We demonstrate efficient insertion of a CAR into the T cell receptor alpha constant (TRAC) gene, along with two KOs that silence major histocompatibility complexes (MHC) class I and II expression. This approach reduced translocations to 1.5% of edited cells. Small insertions and deletion at the base editing target sites indicated guide RNA exchange between the editors. This was overcome by using CRISPR enzymes of distinct evolutionary origins. Combining Cas12a Ultra for CAR KI and a Cas9-derived base editor enabled the efficient generation of triple-edited CAR T cells with a translocation frequency comparable to unedited T cells. Resulting T cell receptor- (TCR-) and MHC-negative CAR T cells resisted allogeneic T cell targeting in vitro. Thus, we demonstrate a solution for safer multiplex-edited cell products and a path towards off-the-shelf CAR therapeutics.
