## Supplementary Table 1 for "Combining different CRISPR nucleases for simultaneous knock-in and base editing prevents translocations in multiplex-edited CAR T cells"

### Sheet: suppl. table 1 
	Primers for HDRT generation
	name	sequence
	TRAC_F	TTTCAGGTTTCCTTGAGTGGCA
	TRAC_R	TGGCCATTCCTGAAGCAAGGAA
	Primers for cloning of Plasmid with mutated Cas12a PAM
	name	sequence	size
	TRAC_HA-R_F	caggcatgctggggaGGTGTACCAGCTGAGAGACTCTATATC	325 bp
	MCS_R	CAGGTCGACTCTAGAGGATC
	MCS_F	TCTAGAGTCGACCTGCAGGC	5001 bp
	bGH_R	tccccagcatgcctgcta
