## Supplementary Table 2 for "Combining different CRISPR nucleases for simultaneous knock-in and base editing prevents translocations in multiplex-edited CAR T cells"

### Sheet: suppl. table 2
	CRISPR guide RNA format	Guide RNA	Target sequence (without PAM)
	sgRNA SpCas9	TRAC (Roth et al. 2018)	AGAGTCTCTCAGCTGGTACA
	sgRNA AsCas12a	TRAC 2 (Kath et al. 2022)	GAGTCTCTCAGCTGGTACACGGC
