## Supplementary Table 3 for "Combining different CRISPR nucleases for simultaneous knock-in and base editing prevents translocations in multiplex-edited CAR T cells"

### Sheet: suppl. table 3 
ddPCR assays
target	primer for	sequence	primer rev	sequence	probe	sequence	length [bp]	Restriction enzyme	ddPCR T (°C)	3' Quencher	5' Dye
reference: RPP30	RPP30_F	gatttggacctgcgagcg	RPP30_R	gcggctgtctccacaagt	RPP30	tctgacctgaaggctctgcgcg	62	Hind-III	55	ZEN - 3' Iowa Black® FQ	6-FAM
B2M_CIITA	B2M_F	ACACTGAATTCACCCCCACTGA	CIITA_R	TGTCCCAGAACAACATCACTGACC	B2M_LNA	TGC +CTG C+CG T+GT GAA	150	Hind-III	55	ZEN - 3' Iowa Black® FQ	HEX
B2M_TRAC	B2M_F	GGACTGGTCTTTCTATCTCTTGTACTACACTG	TRAC_R	GAATCAAAATCGGTGAATAGGCAGACAG	B2M_LNA	TGC +CTG C+CG T+GT GAA	162	Hind-III	55	ZEN - 3' Iowa Black® FQ	HEX
CIITA_B2M	CIITA_F	GGCCATAGACCTTTTTTATATCAAAGCAGC	B2M_R	GGTCTCAGTGTCCCCTGCA	CIITA_LNA	CAG +GT+G C+TG A+G+C TGG	207	Hind-III	55	ZEN - 3' Iowa Black® FQ	HEX
CIITA_TRAC	CIITA_F	GAGAATCAAAATCGGTGAATAGGCAGAC	TRAC_R	AGCCAGCACGATGTGGGTT	CIITA_LNA	CAG +GT+G C+TG A+G+C TGG	150	Hind-III	55	ZEN - 3' Iowa Black® FQ	HEX
TRAC_B2M	TRAC_F	atcatgtcctaaccctgatcctcttg	B2M_R	GGCCATAGACCTTTTTTATATCAAAGCAGC	TRAC_B2M_on_B2M_LNA	CAC+AA+CTT+T+C+AG+CAGC	163	Hind-III	55	ZEN - 3' Iowa Black® FQ	HEX
TRAC_CIITA	TRAC_F	atcatgtcctaaccctgatcctcttg	CIITA_R	ACTGTGTCCCCGCAGTCT	TRAC_CIITA_on_CIITA_LNA	ACT G+AC C+TG +GGT +GCC	153	Hind-III	55	ZEN - 3' Iowa Black® FQ	HEX
