## Supplementary Table 4 for "Combining different CRISPR nucleases for simultaneous knock-in and base editing prevents translocations in multiplex-edited CAR T cells"

### Sheet: suppl. table 1 
	Primers for HDRT generation
	name	sequence
	TRAC_F	TTTCAGGTTTCCTTGAGTGGCA
	TRAC_R	TGGCCATTCCTGAAGCAAGGAA
	Primers for cloning of Plasmid with mutated Cas12a PAM
	name	sequence	size
	TRAC_HA-R_F	caggcatgctggggaGGTGTACCAGCTGAGAGACTCTATATC	325 bp
	MCS_R	CAGGTCGACTCTAGAGGATC
	MCS_F	TCTAGAGTCGACCTGCAGGC	5001 bp
	bGH_R	tccccagcatgcctgcta

### Sheet: suppl. table 2
	CRISPR guide RNA format	Guide RNA	Target sequence (without PAM)
	sgRNA SpCas9	TRAC (Roth et al. 2018)	AGAGTCTCTCAGCTGGTACA
	sgRNA AsCas12a	TRAC 2 (Kath et al. 2022)	GAGTCTCTCAGCTGGTACACGGC

### Sheet: suppl. table 3 
ddPCR assays
target	primer for	sequence	primer rev	sequence	probe	sequence	length [bp]	Restriction enzyme	ddPCR T (°C)	3' Quencher	5' Dye
reference: RPP30	RPP30_F	gatttggacctgcgagcg	RPP30_R	gcggctgtctccacaagt	RPP30	tctgacctgaaggctctgcgcg	62	Hind-III	55	ZEN - 3' Iowa Black® FQ	6-FAM
B2M_CIITA	B2M_F	ACACTGAATTCACCCCCACTGA	CIITA_R	TGTCCCAGAACAACATCACTGACC	B2M_LNA	TGC +CTG C+CG T+GT GAA	150	Hind-III	55	ZEN - 3' Iowa Black® FQ	HEX
B2M_TRAC	B2M_F	GGACTGGTCTTTCTATCTCTTGTACTACACTG	TRAC_R	GAATCAAAATCGGTGAATAGGCAGACAG	B2M_LNA	TGC +CTG C+CG T+GT GAA	162	Hind-III	55	ZEN - 3' Iowa Black® FQ	HEX
CIITA_B2M	CIITA_F	GGCCATAGACCTTTTTTATATCAAAGCAGC	B2M_R	GGTCTCAGTGTCCCCTGCA	CIITA_LNA	CAG +GT+G C+TG A+G+C TGG	207	Hind-III	55	ZEN - 3' Iowa Black® FQ	HEX
CIITA_TRAC	CIITA_F	GAGAATCAAAATCGGTGAATAGGCAGAC	TRAC_R	AGCCAGCACGATGTGGGTT	CIITA_LNA	CAG +GT+G C+TG A+G+C TGG	150	Hind-III	55	ZEN - 3' Iowa Black® FQ	HEX
TRAC_B2M	TRAC_F	atcatgtcctaaccctgatcctcttg	B2M_R	GGCCATAGACCTTTTTTATATCAAAGCAGC	TRAC_B2M_on_B2M_LNA	CAC+AA+CTT+T+C+AG+CAGC	163	Hind-III	55	ZEN - 3' Iowa Black® FQ	HEX
TRAC_CIITA	TRAC_F	atcatgtcctaaccctgatcctcttg	CIITA_R	ACTGTGTCCCCGCAGTCT	TRAC_CIITA_on_CIITA_LNA	ACT G+AC C+TG +GGT +GCC	153	Hind-III	55	ZEN - 3' Iowa Black® FQ	HEX

### Sheet: suppl. table 4
		NGS Primers
		Adapter PCR #1 from Gaudelli et al. 2020
		B2M_F	ACACTCTTTCCCTACACGACGCTCTTCCGATCTAAAAGATGAGTATGCCTGCCGTG
		B2M_R	TGGAGTTCAGACGTGTGCTCTTCCGATCTCAGATTGTTTATATCAGATGGGATGGG
		CIITA_F	ACACTCTTTCCCTACACGACGCTCTTCCGATCTATGCAAGTTTGGTCCTGAGCCCTCCC
		CIITA_R	TGGAGTTCAGACGTGTGCTCTTCCGATCTGATGTGGGTTCCCTGCGCTCTGCA
P forward		Index PCR #2
i5	index 1	CTAGCGCT	AATGATACGGCGACCACCGAGATCTACACCTAGCGCTACACTCTTTCCCTACACGACGC
	index 2	TCGATATC	AATGATACGGCGACCACCGAGATCTACACTCGATATCACACTCTTTCCCTACACGACGC
	index 3	CGTCTGCG	AATGATACGGCGACCACCGAGATCTACACCGTCTGCGACACTCTTTCCCTACACGACGC
	index 4	TACTCATA	AATGATACGGCGACCACCGAGATCTACACTACTCATAACACTCTTTCCCTACACGACGC
	index 5	CGCTATGT	AATGATACGGCGACCACCGAGATCTACACGCTATGTACACTCTTTCCCTACACGACGC
	index 6	TATCGCAC	AATGATACGGCGACCACCGAGATCTACACTATCGCACACACTCTTTCCCTACACGACGC
	index 7	TCTGTTGG	AATGATACGGCGACCACCGAGATCTACACTCTGTTGGACACTCTTTCCCTACACGACGC
	index 8	CTCACCAA	AATGATACGGCGACCACCGAGATCTACACCTCACCAAACACTCTTTCCCTACACGACGC
P reverse
i7	index 1	GTGAATAT	CAAGCAGAAGACGGCATACGAGATGTGAATATGTGACTGGAGTTCAGACGTGTGCTCTT
	index 2	ACAGGCGC	CAAGCAGAAGACGGCATACGAGATACAGGCGCGTGACTGGAGTTCAGACGTGTGCTCTT
	index 3	CATAGAGT	CAAGCAGAAGACGGCATACGAGATCATAGAGTGTGACTGGAGTTCAGACGTGTGCTCTT
	index 4	TGCGAGAC	CAAGCAGAAGACGGCATACGAGATTGCGAGACGTGACTGGAGTTCAGACGTGTGCTCTT
	index 5	TCTCTACT	CAAGCAGAAGACGGCATACGAGATTCTCTACTGTGACTGGAGTTCAGACGTGTGCTCTT
	index 6	CTCTCGTC	CAAGCAGAAGACGGCATACGAGATCTCTCGTCGTGACTGGAGTTCAGACGTGTGCTCTT
	index 7	CCAAGTCT	CAAGCAGAAGACGGCATACGAGATCCAAGTCTGTGACTGGAGTTCAGACGTGTGCTCTT
	index 8	TTGGACTC	CAAGCAGAAGACGGCATACGAGATTTGGACTCGTGACTGGAGTTCAGACGTGTGCTCTT
	index 9	GCAGAATT	CAAGCAGAAGACGGCATACGAGATGCAGAATTGTGACTGGAGTTCAGACGTGTGCTCTT
	index 10	ATGAGGCC	CAAGCAGAAGACGGCATACGAGATATGAGGCCGTGACTGGAGTTCAGACGTGTGCTCTT
	index 11	ACTAAGAT	CAAGCAGAAGACGGCATACGAGATACTAAGATGTGACTGGAGTTCAGACGTGTGCTCTT
	index 12	GTCGGAGC	CAAGCAGAAGACGGCATACGAGATGTCGGAGCGTGACTGGAGTTCAGACGTGTGCTCTT

### Sheet: suppl. table 5
Homology-Directed DNA Repair (HDR) Template	HDR Template Part	DNA Basepair count	DNA Sequence	Amino Acid count	Protein Sequence
TRAC-CD19.1-CAR HDR template #1 (Kath et al. 2022 based on Roth et al 2018) (non-modified Cas12a PAM on right homology arm)	Full Sequence	2652	TTTCAGGTTTCCTTGAGTGGCAGGCCAGGCCTGGCCGTGAACGTTCACTGAAATCATGGCCTCTTGGCCAAGATTGATAGCTTGTGCCTGTCCCTGAGTCCCAGTCCATCACGAGCAGCTGGTTTCTAAGATGCTATTTCCCGTATAAAGCATGAGACCGTGACTTGCCAGCCCCACAGAGCCCCGCCCTTGTCCATCACTGGCATCTGGACTCCAGCCTGGGTTGGGGCAAAGAGGGAAATGAGATCATGTCCTAACCCTGATCCTCTTGTCCCACAGATATCCAGAACCCTGACCCTGCCTCCGGATCCGGAGCCACCAACTTCAGCCTGCTGAAGCAGGCCGGCGACGTGGAAGAAAATCCTGGGCCCATGGCTCTTCCTGTGACTGCCCTTCTGC…	597	iqnpdpasgsgATNFSLLKQAGDVEENPGPMALPVTALLLPLALLLHAARPDIQMTQTTSSLSASLGDRVTISCRASQDISKYLNWYQQKPDGTVKLLIYHTSRLHSGVPSRFSGSGSGTDYSLTISNLEQEDIATYFCQQGNTLPYTFGGGTKLEITGGGGSGGGGSGGGGSEVKLQESGPGLVAPSQSLSVTCTVSGVSLPDYGVSWIRQPPRKGLEWLGVIWGSETTYYNSALKSRLTIIKDNSKSQVFLKMNSLQTDDTAIYYCAKHYYYGGSYAMDYWGQGTSVTVSSESKYGPPCPPCPGQPREPQVYTLPPSRDELTKNQVSLTCLVKGFYPSDIAVEWESNGQPENNYKTTPPVLDSDGSFFLYSKLTVDKSRWQQGNVFSCSVMHEALHN…
	Left Homology Arm	314	TTTCAGGTTTCCTTGAGTGGCAGGCCAGGCCTGGCCGTGAACGTTCACTGAAATCATGGCCTCTTGGCCAAGATTGATAGCTTGTGCCTGTCCCTGAGTCCCAGTCCATCACGAGCAGCTGGTTTCTAAGATGCTATTTCCCGTATAAAGCATGAGACCGTGACTTGCCAGCCCCACAGAGCCCCGCCCTTGTCCATCACTGGCATCTGGACTCCAGCCTGGGTTGGGGCAAAGAGGGAAATGAGATCATGTCCTAACCCTGATCCTCTTGTCCCACAGATATCCAGAACCCTGACCCTGCCTCCGGATCCGGA	11	iqnpdpasgsg
	P2A	57	GCCACCAACTTCAGCCTGCTGAAGCAGGCCGGCGACGTGGAAGAAAATCCTGGGCCC	19	ATNFSLLKQAGDVEENPGP
	Membrane Export Signal (Leader)	63	ATGGCTCTTCCTGTGACTGCCCTTCTGCTGCCCCTGGCTCTCCTGCTCCATGCTGCCCGGCCA	21	MALPVTALLLPLALLLHAARP
	FMC63VL (Light Chain, Variable Part)	321	GACATCCAGATGACACAGACAACCAGCAGCCTCAGCGCCAGCCTGGGGGACAGAGTGACCATTAGCTGCCGGGCCTCTCAGGACATCAGCAAATACCTGAACTGGTACCAGCAGAAACCAGATGGCACTGTCAAGCTGCTGATTTACCACACCTCCAGGCTCCACAGCGGCGTGCCCAGTCGCTTCAGCGGCAGTGGGAGCGGGACAGATTATTCCCTCACAATCTCCAACCTGGAGCAGGAAGATATTGCCACATACTTCTGCCAGCAAGGCAACACCCTGCCATACACATTTGGAGGCGGCACCAAATTGGAGATCACC	107	DIQMTQTTSSLSASLGDRVTISCRASQDISKYLNWYQQKPDGTVKLLIYHTSRLHSGVPSRFSGSGSGTDYSLTISNLEQEDIATYFCQQGNTLPYTFGGGTKLEIT
	(G4S)3 Linker	45	GGCGGTGGTGGATCTGGAGGAGGGGGCAGCGGAGGTGGCGGCTCT	15	GGGGSGGGGSGGGGS
	FMC63VH (Heavy Chain, Variable Part)	360	GAGGTGAAACTGCAGGAGAGTGGCCCTGGCCTGGTGGCTCCCAGCCAGAGCCTTTCTGTCACCTGCACCGTGTCTGGGGTGTCCCTGCCTGACTATGGAGTCTCCTGGATCCGGCAGCCTCCAAGAAAAGGACTGGAATGGCTGGGCGTCATCTGGGGAAGTGAGACCACCTACTATAATTCAGCCCTCAAGTCCCGGCTCACCATCATTAAGGACAACTCCAAATCCCAGGTGTTCCTGAAGATGAATTCTCTCCAGACTGATGACACAGCCATCTACTACTGTGCCAAGCATTATTATTACGGCGGGTCCTATGCCATGGACTACTGGGGCCAGGGGACCAGTGTCACTGTTTCTTCT	120	EVKLQESGPGLVAPSQSLSVTCTVSGVSLPDYGVSWIRQPPRKGLEWLGVIWGSETTYYNSALKSRLTIIKDNSKSQVFLKMNSLQTDDTAIYYCAKHYYYGGSYAMDYWGQGTSVTVSS
	IgG4 Hinge	36	GAAAGCAAGTATGGCCCCCCATGCCCTCCCTGCCCC	12	ESKYGPPCPPCP
	IgG1 CH3 Domain (Hinge)	321	GGACAGCCGCGGGAGCCCCAGGTCTACACCCTCCCACCCTCCAGAGATGAGCTGACCAAGAACCAGGTTTCACTGACATGCCTGGTGAAGGGCTTCTACCCCTCTGACATTGCTGTGGAGTGGGAGAGCAATGGGCAGCCAGAGAACAACTACAAGACCACACCTCCTGTCCTGGACAGCGACGGCTCCTTCTTCCTCTACAGTAAGCTCACTGTGGACAAGAGCCGCTGGCAGCAGGGCAATGTCTTCTCCTGCAGCGTGATGCACGAGGCCCTGCACAATGCCTATACCCAGAAGTCACTCTCTCTGAGCCCTGGAAAG	107	GQPREPQVYTLPPSRDELTKNQVSLTCLVKGFYPSDIAVEWESNGQPENNYKTTPPVLDSDGSFFLYSKLTVDKSRWQQGNVFSCSVMHEALHNAYTQKSLSLSPGK
	Linker	12	AAGGATCCCAAG	4	KDPK
	CD28 Transmembrane Domain	81	TTTTGGGTCCTCGTGGTGGTCGGGGGTGTGCTGGCCTGCTACAGCTTGCTGGTCACAGTGGCCTTCATCATCTTCTGGGTG	27	FWVLVVVGGVLACYSLLVTVAFIIFWV
	CD28 Intracellular Domain	123	CGCTCCAAGAGGAGCCGGCTGCTTCACAGTGATTACATGAACATGACCCCCAGGAGGCCAGGACCCACCAGGAAGCACTACCAGCCCTACGCTCCCCCGCGGGACTTTGCTGCTTACCGCAGC	41	RSKRSRLLHSDYMNMTPRRPGPTRKHYQPYAPPRDFAAYRS
	CD3-zeta Intracellular Domain + STOP	339	AGGGTCAAATTTTCTAGATCTGCAGATGCGCCGGCCTATCAACAAGGCCAGAACCAGCTCTATAACGAGCTCAATCTAGGACGAAGAGAGGAGTACGATGTTTTGGACAAGAGACGTGGCCGGGACCCTGAGATGGGGGGAAAGCCGAGAAGGAAGAACCCTCAGGAAGGCCTGTACAATGAACTGCAGAAAGATAAGATGGCGGAGGCCTACAGTGAGATTGGGATGAAAGGCGAGCGCCGGAGGGGCAAGGGGCACGATGGCCTTTACCAGGGTCTCAGTACAGCCACCAAGGACACCTACGACGCCCTTCACATGCAGGCCCTGCCCCCTCGCTAA	113	RVKFSRSADAPAYQQGQNQLYNELNLGRREEYDVLDKRRGRDPEMGGKPRRKNPQEGLYNELQKDKMAEAYSEIGMKGERRRGKGHDGLYQGLSTATKDTYDALHMQALPPR*
	bGH Poly-A Signal (Extended)	253	TAAGAATTCTAACTAGAGCTCGCTGATCAGCCTCGACTGTGCCTTCTAGTTGCCAGCCATCTGTTGTTTGCCCCTCCCCCGTGCCTTCCTTGACCCTGGAAGGTGCCACTCCCACTGTCCTTTCCTAATAAAATGAGGAAATTGCATCGCATTGTCTGAGTAGGTGTCATTCTATTCTGGGGGGTGGGGTGGGGCAGGACAGCAAGGGGGAGGATTGGGAAGAGAATAGCAGGCATGCTGGGGAGCGGCCGCT
	Right Homology Arm	327	ATATCCAGAACCCTGACCCTGCGGTGTACCAGCTGAGAGACTCTAAATCCAGTGACAAGTCTGTCTGCCTATTCACCGATTTTGATTCTCAAACAAATGTGTCACAAAGTAAGGATTCTGATGTGTATATCACAGACAAAACTGTGCTAGACATGAGGTCTATGGACTTCAAGAGCAACAGTGCTGTGGCCTGGAGCAACAAATCTGACTTTGCATGTGCAAACGCCTTCAACAACAGCATTATTCCAGAAGACACCTTCTTCCCCAGCCCAGGTAAGGGCAGCTTTGGTGCCTTCGCAGGCTGTTTCCTTGCTTCAGGAATGGCCA
TRAC-CD19.1-CAR HDR template #1 (Kath et al. 2022 based on Roth et al 2018) (mutated Cas12a PAM on right homology arm)	Full Sequence	2621	TTTCAGGTTTCCTTGAGTGGCAGGCCAGGCCTGGCCGTGAACGTTCACTGAAATCATGGCCTCTTGGCCAAGATTGATAGCTTGTGCCTGTCCCTGAGTCCCAGTCCATCACGAGCAGCTGGTTTCTAAGATGCTATTTCCCGTATAAAGCATGAGACCGTGACTTGCCAGCCCCACAGAGCCCCGCCCTTGTCCATCACTGGCATCTGGACTCCAGCCTGGGTTGGGGCAAAGAGGGAAATGAGATCATGTCCTAACCCTGATCCTCTTGTCCCACAGATATCCAGAACCCTGACCCTGCCTCCGGATCCGGAGCCACCAACTTCAGCCTGCTGAAGCAGGCCGGCGACGTGGAAGAAAATCCTGGGCCCATGGCTCTTCCTGTGACTGCCCTTCTGC…	597	iqnpdpasgsgATNFSLLKQAGDVEENPGPMALPVTALLLPLALLLHAARPDIQMTQTTSSLSASLGDRVTISCRASQDISKYLNWYQQKPDGTVKLLIYHTSRLHSGVPSRFSGSGSGTDYSLTISNLEQEDIATYFCQQGNTLPYTFGGGTKLEITGGGGSGGGGSGGGGSEVKLQESGPGLVAPSQSLSVTCTVSGVSLPDYGVSWIRQPPRKGLEWLGVIWGSETTYYNSALKSRLTIIKDNSKSQVFLKMNSLQTDDTAIYYCAKHYYYGGSYAMDYWGQGTSVTVSSESKYGPPCPPCPGQPREPQVYTLPPSRDELTKNQVSLTCLVKGFYPSDIAVEWESNGQPENNYKTTPPVLDSDGSFFLYSKLTVDKSRWQQGNVFSCSVMHEALHN…
	Left Homology Arm	314	TTTCAGGTTTCCTTGAGTGGCAGGCCAGGCCTGGCCGTGAACGTTCACTGAAATCATGGCCTCTTGGCCAAGATTGATAGCTTGTGCCTGTCCCTGAGTCCCAGTCCATCACGAGCAGCTGGTTTCTAAGATGCTATTTCCCGTATAAAGCATGAGACCGTGACTTGCCAGCCCCACAGAGCCCCGCCCTTGTCCATCACTGGCATCTGGACTCCAGCCTGGGTTGGGGCAAAGAGGGAAATGAGATCATGTCCTAACCCTGATCCTCTTGTCCCACAGATATCCAGAACCCTGACCCTGCCTCCGGATCCGGA	11	iqnpdpasgsg
	P2A	57	GCCACCAACTTCAGCCTGCTGAAGCAGGCCGGCGACGTGGAAGAAAATCCTGGGCCC	19	ATNFSLLKQAGDVEENPGP
	Membrane Export Signal (Leader)	63	ATGGCTCTTCCTGTGACTGCCCTTCTGCTGCCCCTGGCTCTCCTGCTCCATGCTGCCCGGCCA	21	MALPVTALLLPLALLLHAARP
	FMC63VL (Light Chain, Variable Part)	321	GACATCCAGATGACACAGACAACCAGCAGCCTCAGCGCCAGCCTGGGGGACAGAGTGACCATTAGCTGCCGGGCCTCTCAGGACATCAGCAAATACCTGAACTGGTACCAGCAGAAACCAGATGGCACTGTCAAGCTGCTGATTTACCACACCTCCAGGCTCCACAGCGGCGTGCCCAGTCGCTTCAGCGGCAGTGGGAGCGGGACAGATTATTCCCTCACAATCTCCAACCTGGAGCAGGAAGATATTGCCACATACTTCTGCCAGCAAGGCAACACCCTGCCATACACATTTGGAGGCGGCACCAAATTGGAGATCACC	107	DIQMTQTTSSLSASLGDRVTISCRASQDISKYLNWYQQKPDGTVKLLIYHTSRLHSGVPSRFSGSGSGTDYSLTISNLEQEDIATYFCQQGNTLPYTFGGGTKLEIT
	(G4S)3 Linker	45	GGCGGTGGTGGATCTGGAGGAGGGGGCAGCGGAGGTGGCGGCTCT	15	GGGGSGGGGSGGGGS
	FMC63VH (Heavy Chain, Variable Part)	360	GAGGTGAAACTGCAGGAGAGTGGCCCTGGCCTGGTGGCTCCCAGCCAGAGCCTTTCTGTCACCTGCACCGTGTCTGGGGTGTCCCTGCCTGACTATGGAGTCTCCTGGATCCGGCAGCCTCCAAGAAAAGGACTGGAATGGCTGGGCGTCATCTGGGGAAGTGAGACCACCTACTATAATTCAGCCCTCAAGTCCCGGCTCACCATCATTAAGGACAACTCCAAATCCCAGGTGTTCCTGAAGATGAATTCTCTCCAGACTGATGACACAGCCATCTACTACTGTGCCAAGCATTATTATTACGGCGGGTCCTATGCCATGGACTACTGGGGCCAGGGGACCAGTGTCACTGTTTCTTCT	120	EVKLQESGPGLVAPSQSLSVTCTVSGVSLPDYGVSWIRQPPRKGLEWLGVIWGSETTYYNSALKSRLTIIKDNSKSQVFLKMNSLQTDDTAIYYCAKHYYYGGSYAMDYWGQGTSVTVSS
	IgG4 Hinge	36	GAAAGCAAGTATGGCCCCCCATGCCCTCCCTGCCCC	12	ESKYGPPCPPCP
	IgG1 CH3 Domain (Hinge)	321	GGACAGCCGCGGGAGCCCCAGGTCTACACCCTCCCACCCTCCAGAGATGAGCTGACCAAGAACCAGGTTTCACTGACATGCCTGGTGAAGGGCTTCTACCCCTCTGACATTGCTGTGGAGTGGGAGAGCAATGGGCAGCCAGAGAACAACTACAAGACCACACCTCCTGTCCTGGACAGCGACGGCTCCTTCTTCCTCTACAGTAAGCTCACTGTGGACAAGAGCCGCTGGCAGCAGGGCAATGTCTTCTCCTGCAGCGTGATGCACGAGGCCCTGCACAATGCCTATACCCAGAAGTCACTCTCTCTGAGCCCTGGAAAG	107	GQPREPQVYTLPPSRDELTKNQVSLTCLVKGFYPSDIAVEWESNGQPENNYKTTPPVLDSDGSFFLYSKLTVDKSRWQQGNVFSCSVMHEALHNAYTQKSLSLSPGK
	Linker	12	AAGGATCCCAAG	4	KDPK
	CD28 Transmembrane Domain	81	TTTTGGGTCCTCGTGGTGGTCGGGGGTGTGCTGGCCTGCTACAGCTTGCTGGTCACAGTGGCCTTCATCATCTTCTGGGTG	27	FWVLVVVGGVLACYSLLVTVAFIIFWV
	CD28 Intracellular Domain	123	CGCTCCAAGAGGAGCCGGCTGCTTCACAGTGATTACATGAACATGACCCCCAGGAGGCCAGGACCCACCAGGAAGCACTACCAGCCCTACGCTCCCCCGCGGGACTTTGCTGCTTACCGCAGC	41	RSKRSRLLHSDYMNMTPRRPGPTRKHYQPYAPPRDFAAYRS
	CD3-zeta Intracellular Domain + STOP	339	AGGGTCAAATTTTCTAGATCTGCAGATGCGCCGGCCTATCAACAAGGCCAGAACCAGCTCTATAACGAGCTCAATCTAGGACGAAGAGAGGAGTACGATGTTTTGGACAAGAGACGTGGCCGGGACCCTGAGATGGGGGGAAAGCCGAGAAGGAAGAACCCTCAGGAAGGCCTGTACAATGAACTGCAGAAAGATAAGATGGCGGAGGCCTACAGTGAGATTGGGATGAAAGGCGAGCGCCGGAGGGGCAAGGGGCACGATGGCCTTTACCAGGGTCTCAGTACAGCCACCAAGGACACCTACGACGCCCTTCACATGCAGGCCCTGCCCCCTCGCTAA	113	RVKFSRSADAPAYQQGQNQLYNELNLGRREEYDVLDKRRGRDPEMGGKPRRKNPQEGLYNELQKDKMAEAYSEIGMKGERRRGKGHDGLYQGLSTATKDTYDALHMQALPPR*
	bGH Poly-A Signal (Extended)	208	ctgtgccttctagttgccagccatctgttgtttgcccctcccccgtgccttccttgaccctggaaggtgccactcccactgtcctttcctaataaaatgaggaaattgcatcgcattgtctgagtaggtgtcattctattctggggggtggggtggggcaggacagcaagggggaggattgggaagagaatagcaggcatgctgggga
	Right Homology Arm	305	GGTGTACCAGCTGAGAGACTCTATATCCAGTGACAAGTCTGTCTGCCTATTCACCGATTTTGATTCTCAAACAAATGTGTCACAAAGTAAGGATTCTGATGTGTATATCACAGACAAAACTGTGCTAGACATGAGGTCTATGGACTTCAAGAGCAACAGTGCTGTGGCCTGGAGCAACAAATCTGACTTTGCATGTGCAAACGCCTTCAACAACAGCATTATTCCAGAAGACACCTTCTTCCCCAGCCCAGGTAAGGGCAGCTTTGGTGCCTTCGCAGGCTGTTTCCTTGCTTCAGGAATGGCCA
